# A mobile sex-determining region, male-specific haplotypes, and rearing environment influence age at maturity in Chinook salmon

**DOI:** 10.1101/2020.04.23.056093

**Authors:** Garrett J McKinney, Krista M Nichols, Michael J Ford

**Author notes:** Corresponding Author: Garrett J. McKinney.

## Abstract

Variation in age at maturity is an important contributor to life history and demographic variation within and among species. The optimal age at maturity can vary by sex, and the ability of each sex to evolve towards its fitness optimum depends on the genetic architecture of maturation. Using GWAS of RAD sequencing data, we show that age at maturity in Chinook salmon exhibits sex-specific genetic architecture, with age at maturity in males governed by large (up to 20Mb) male-specific haplotypes. These regions showed no such effect in females. We also provide evidence for translocation of the sex-determining gene between two different chromosomes. This has important implications for sexually antagonistic selection, particularly that sex-linkage of adaptive genes may differ within and among populations based on chromosomal location of the sex-determining gene. Our findings will facilitate research into the genetic causes of shifting demography in Chinook salmon as well as a better understanding of sex-determination in this species and Pacific salmon in general.
