## Supplementary material for "A mobile sex-determining region, male-specific haplotypes, and rearing environment influence age at maturity in Chinook salmon": Table S4

### Sheet: Sheet1
RADtag	SNPpos	Locus	Chr	pos	RefAllele	AltAllele	ConsensusSequence
71572	67	71572_67	Ots17	64087	T	C	TGCAGGCTAGTCCTGACATGTAGGCTCATCCTGACATGACCCTCCAGCATGACAATGCCACCAGCCATACTGTTCATTCTGTGCATGATTTCCG
31360	28	31360_28	Ots17	470611	T	A	TGCAGGTTCTCTCTGATCTAAGGATTTCTGTGCTTTATGTACCTCCTGCACTGAGAATGTCAAAAAGCTAAACCTTTGACCTGCTCTCACTAGT
42530	48	42530_48	Ots17	661559	C	T	TGCAGGAGGAGATGAGTGTGAGACAAGAGTGTGACACATTTACACATTCTGTAAAACAGATCAAGTGAGACACGAATTAGACAAGAGTGAGACA
16604	39	16604_39	Ots17	1743822	G	A	TGCAGGAGACAAGAGAAGAGCAGCGGGGGAATGGACGACGGATGACAATAAATATATTCTTTACACTGACCATTCATTCCCCTGTGCACCTGTT
84774	51	84774_51	Ots17	1767112	T	G	TGCAGGTATTATGCTTTATTACTTGCTATAAGCATGTATGATTTTTTATTTTATTATTATTTTATTATTTTGTGATGTCTCGACAAACATAAAA
109081	83	109081_83	Ots17	1796712	C	T	TGCAGGCCTACTGTATCATAACAGGGGCTAATTAGAATTTACAGACATGTTGCTTTTTACATTCTGTTCAGCATTACCTGTATCGTGTACTTTC
106664	9	106664_9	Ots17	1925893	T	C	TGCAGGCATTAGCTATGTAGCCAAGTGATCATAGGGGGCAGCAATCGATGGAACAGGGAAGCCGCGGAGTAGTCGTTACTACGCTAGCACGCGG
106664	48	106664_48	Ots17	1925932	T	G	TGCAGGCATTAGCTATGTAGCCAAGTGATCATAGGGGGCAGCAATCGATGGAACAGGGAAGCCGCGGAGTAGTCGTTACTACGCTAGCACGCGG
33126	45	33126_45	Ots17	2121608	C	A	TGCAGGAAGGGTACCACATGACGGAGGAGGATGTCTTCCCTGTAACGCAAAAAACAACAAGCTCAGTCCGATGATGCTGTGACACACCGCCCCA
52779	31	52779_31	Ots17	2250468	T	C	TGCAGGGACCTTTGATAAAGAAACGGCCCCTTCGGAGTCCACAGAAGAGCTGGACAAAGGACCTATCTGCCACACAGTCCAACCCAGGCATAAC
52779	13	52779_13	Ots17	2250486	G	A	TGCAGGGACCTTTGATAAAGAAACGGCCCCTTCGGAGTCCACAGAAGAGCTGGACAAAGGACCTATCTGCCACACAGTCCAACCCAGGCATAAC
47779	83	47779_83	Ots17	2466820	A	C	TGCAGGATTTTTGAGCATGCCAAATTCGTGATGGTACATGGCAAATGGACATAACATCCTGATTTGGCATTTTCAAATCTTTCATATTGCATTT
25067	92	25067_92	Ots17	2508188	G	A	TGCAGGCTGACCTCTGTTGTCAGTTGAATAATGTTTCCTGACATGTTGGTGTGGCTGGCTTCCGGGTTAAGTGGGCAGGTGTTAAGAAGCATGG
64766	37	64766_37	Ots17	2839599	T	C	TGCAGGCTCATCCTGACATGACCCTCCAGCATGACAATGCCACCAGCTATACTGCTTGTTCTGTGCGTGACTTAATGCAGCTGGTGGCCACACC
27563	35	27563_35	Ots17	2951508	C	T	TGCAGGACAGACACAGGATGGCAACAATAACTGCCCGAGTTACACCAGGAACAATCCCTCCATCAGTGCTCAGACTGTCCGCAATAGGCTGAGA
89020	89	89020_89	Ots17	3180922	G	A	TGCAGGTGGCCCGCCTGCCAGGAACGGGGCATGATGATTGGACAGCCGAAGGCGGCGTTGAGGCATGGCACCTTCTCATTGGGGCAGAGGAGCG
74859	65	74859_65	Ots17	3376210	G	C	TGCAGGCTCATCCTGACATGACCCTCCAGCATGACAATGCCACCAGCCATACTGCTCGTTCGTGCGTGATTTTCTGTAAGACAGGAATGTCAGT
22864	18	22864_18	Ots17	3551176	G	T	TGCAGGACCTGCCTTGTTGATAGTGCTGTTAAGGCAGAGCAGCACTTTATTATGGACAGACTTCTCTGGCTACTGTTGTATCAATGTTTTGACC
31123	68	31123_68	Ots17	3564335	T	C	TGCAGGCCTAGTTATTGAGGAAAGCTTAACACATACTCTGCATTCTTTACAATTCAAGCGGCTATTCCTCGTGCACCTAGAACCTAACGCTTCA
18411	23	18411_23	Ots17	3588714	C	T	TGCAGGGAGCCACCATTGGGAGATATCAGGAGTTGCTACATGGCCATTTGGAAGGGCTCATTTCCTTGACGGAACGCCACGATCATGGATTATT
66943	86	66943_86	Ots17	4227488	C	T	TGCAGGATCTGGAGATGGTCTGTATGGATGAGTGGGCCAAAATCCCTGCTGCAGTGTGTGCAAACCTGGTCAATAACTACAGGAAACGTATGAT
47150	93	47150_93	Ots17	4325936	C	A	TGCAGGAGGTTTGTTTGTTGTGATTGAGTGGGGGGGAAACAGCTGCAGCAAGGTTCTGACAGATGGCTGTGTCTTGGTGGTGACAAGGACACAA
65930	92	65930_92	Ots17	4590333	A	T	TGCAGGAATAGTGGTGCAGCACACACAAACAGCTCTAGTGCCTGATATTCCAATTGCCTTTGCCAGGGGTTGCAGGTCTATTTCTAAAATTATT
65930	31	65930_31	Ots17	4590394	G	A	TGCAGGAATAGTGGTGCAGCACACACAAACAGCTCTAGTGCCTGATATTCCAATTGCCTTTGCCAGGGGTTGCAGGTCTATTTCTAAAATTATT
6936	73	6936_73	Ots17	4659338	T	A	TGCAGGCATTACATACATTTTTAGGATGTGTATGTGACTAAGTCTCTCTGGATAAGAGCGTCTGCTAAATGACTAAAAAGTTTAATTGTACGGC
41065	39	41065_39	Ots17	5514342	G	A	TGCAGGTGAAGAAGCTGGATGTGGAGGTCCTGGTCTGGCGTCGTTACACATGGTCTGCTGTTGTGAGGCCGGTTGGATGTTATGCCAAATTCTC
1144	14	1144_14	Ots17	5514391	T	A	TGCAGGATCGTCTGTGGAGGGGTGGGGGATTTCTTGGGTGTATTTCTGTCTGTAATAAAGACCTTTTTGTGGGGAAGAACTCATTCTTATTGGC
17720	35	17720_35	Ots17	5515437	C	T	TGCAGGAGGTCTTTTACCTTTTGGTTGGCCAACATCGTAAATAAGAATGAGTTTTTTTACTGACTTGACTGGTTAAATAACAGTTAAATAAAAA
93920	85	93920_85	Ots17	5991859	T	C	TGCAGGTGCTCTGTCACTAGGTAAATCTGTTATCAGCAACACTAATTATGGTCCTGGATAACTACAGAGTGTGCAGGCTTTTGCTCCAGCCCAG
8300	71	8300_71	Ots17	6310431	C	T	TGCAGGGTTGAAATATGCTACTCTCTTTGTTTACTGTTGAGCAATCATCAGATAATAGCTTCTTATGCTTTCGCCGAAAAGCCTTTCTAAAATC
20405	63	20405_63	Ots17	6406665	G	C	TGCAGGGTTGAAATATGGTTTCTCTCTTTGTTTACTATGGTGCTATCCTCAGATAATAGCGTTGTTTGCTTTCGCCAAAAAGCCTTTTTGAAAT
20405	14	20405_14	Ots17	6406714	A	G	TGCAGGGTTGAAATATGGTTTCTCTCTTTGTTTACTATGGTGCTATCCTCAGATAATAGCGTTGTTTGCTTTCGCCAAAAAGCCTTTTTGAAAT
75320	84	75320_84	Ots17	6406808	T	G	TGCAGGCGCGACACAAAACGCAGAAATTAAAATCTAATTCATGCCTTGCCTTACCTTTGACAAGCTTCTTTTGTTTGCACTCCATTATGTCCCA
66543	75	66543_75	Ots17	6577446	G	A	TGCAGGGTTGAAATATGCTACCCTCTTTGTTTACTATGGTGCTATCATCAGATAATAGCTTCTTATGCTTTCGCCGAAAAGCCTTTTTAAAATA
71550	79	71550_79	Ots17	7152664	C	T	TGCAGGGAGAAAGGCTATTTGAAGCCTAGGGTTAGGTTTAGGGAAAATAGAATTTCGAATGGAAAACAATCTTAGGTCCTCACAAGGATAGTAA
57413	66	57413_66	Ots17	8883274	G	T	TGCAGGGGGTTTGTTTGTTGTGATTGAGTGTGGGGAAACAGCTGCGGGCAAGGTTCTGACAGATGGGTGTGTCTTGGTGGTGGCAAGAACACAC
33377	41	33377_41	Ots17	8947963	C	A	TGCAGGTCCTTCCAGCCGCCCATGGCCTTGAACTGTCTGAACTGTTCACTCTCCATAGACCTGCCAATCATTCTCTCAAGGTACACCGTGTGAC
41233	30	41233_30	Ots17	9202094	G	A	TGCAGGCTAAGATCAGTCCATCCAGCATACGACAGTAAACAGCCATTGACCTTAACCAGCCCTAACATCCACTTCCTGTCTGGACCATTTAAAT
39468	55	39468_55	Ots17	10746238	C	G	TGCAGGGTTAAATCTCCTGAGGAAAAGGTCATACCTTTGCTTTTTACTTTAATTTCACAACCATTATTTACACCGTGAATGTATTACATTGTGT
2248	45	2248_45	Ots17	11197422	T	C	TGCAGGAAGGGTACCACATGAGGGAGGAGGATGTCTTCCCTGTAATGCACAGCGTTGAGATTGCCTGCAATGAACAACCTCAGTCCGATGATGC
14152	38	14152_38	Ots17	15411642	G	C	TGCAGGTGCAACCGCTGAAAGCTCATTGTCGGTCAAACGGAACGCTGTAGACAGAAAAAGAAGCGAAGAAAAACAGGAGACCTGTTTTAGAGAG
70755	92	70755_92	Ots17	16778181	G	T	TGCAGGTGTGCTTCTCCATGAGTTGCTAACAAAAGTAGCCTCATTTAAGATGCTCTTTCTTGTTGCCACCTTATACCTAGGATTCAAGATGTGG
12820	43	12820_43	Ots17	20616575	C	A	TGCAGGTGCACCTTAAGGGTGTTCTGTTACAGTGTAAATAAAACATTTCAAGAGAAGCGGCTCTACTGCTGTGAGTGACATCGAAAAAAGATAT
50360	93	50360_93	Ots18	731357	A	C	TGCAGGCCCAGGCATGGAACAAAGCTGGTGAGACATTCAACAATGTCATCTTCACAGACAAATCAACTGAGGCCCTTGTGCAATTTGCTTAAAA
29199	36	29199_36	Ots18	4967399	C	A	TGCAGGATTTTGCCTGTGTTTAGCTCTAGTCCTTTTCTTTTTATCCTTAACCTCCCTTGCCGATGACAAGCATACACATAACATGAAGCAGCTA
9494	60	9494_60	Ots18	5086019	G	C	TGCAGGTGCTTCGGGGCGGGGCGGACTGGCCGTCGGGAAGTGCGGAACTATTCCCGGTAGGCCTGTCTGATCGGACCTGTGTGGGCCCCACTCC
88252	77	88252_77	Ots18	7422837	T	A	TGCAGGACTTGGTTTTTGGAGTGTGGTGTCAAAAAAGCAGAGAATCTCTTTGTTACAAACAGACCTCTCCCCATCTTTACAACCATTGAATCTA
106953	61	106953_61	Ots18	7595994	C	T	TGCAGGGTTGAAATGTTTTCTCTCTTTTGTTTACTATGGTGCTATGCTCAGATAATAACATCGTTTGCTTTCACTGAAAAGCCTTTTTGAAATC
17737	21	17737_21	Ots18	8850509	C	G	TGCAGGGTTGAAATATGCTACCCTCTTTGTTTACTGTTGTGCTATCATCAATAATAGCATCTTATGCTTTCGCTGAAAAGCCTTTTTAAAATCT
17737	18	17737_18	Ots18	8850512	T	C	TGCAGGGTTGAAATATGCTACCCTCTTTGTTTACTGTTGTGCTATCATCAATAATAGCATCTTATGCTTTCGCTGAAAAGCCTTTTTAAAATCT
6493	24	6493_24	Ots18	9568266	C	T	TGCAGGTGTGATGTTTGGATGTACCGATCCTGTGCAGGTGTTGTTACACGTGGTCTGCCACTGTAAGAACGATCAGCAGTCTGTCCTGTCTCCT
71437	67	71437_67	Ots18	9571623	G	C	TGCAGGAAAGCACCCCCACAACATGATGCTGCCACCCCGTGCTTCACGGATGGGATGGTGTTCTTCGGCTTGCAAGCCTCCCTCTCTTTCTCCA
17163	62	17163_62	Ots18	15889772	G	A	TGCAGGGACTAACCGCAGATTAAGACCCATGAGCAGGTGATTGACTGGCTGGGGGACAAGGGGCTGTAGCTCTGTTTTACACATTGTATAACCC
67391	92	67391_92	Ots18	16032402	C	A	TGCAGGAATTATTCCAGTAGCATGGTTTAATTGTTTTTACATGGCCAATCAGTGTGTGTGTACCCAGAGGAGCTCCAGGGGACCGGCGCTAGCT
19152	22	19152_22	Ots18	17191164	G	A	TGCAGGACAACCTCGCTGGGTAGCTGGGCCGCCCGGAAAAGGTCAAGAACTCTGCCATTGGAAGCCACTTTCTTTGTGTTGTCCGTATCGCAAT
5476	87	5476_87	Ots18	18179109	C	T	TGCAGGCCTATGTGGCGGCTGCAGTAGGGAGAGTTGTTGGGAAAGCGCTAGGCCTGTGTTTGTGTGTGTGCTGACTCCTCAGTCCTCCGTGCTA
64368	87	64368_87	Ots18	19664343	C	T	TGCAGGGTAGGAACACAAGGTCTTTCCATCTGTCTCGCCACTTAACGTCTCAGCCTCTCCTTGGACATTTGTATTTATGTGTTTGTGCCTTGTT
57041	47	57041_47	Ots18	19856287	G	A	TGCAGGATTGTCTGAGACCAGCCACCCGGACTGCTGATGAAACTGTGGATTTGCACAAGCGAATCATTTCTGCACAAATTGTCAGAAACCATCT
44133	44	44133_44	Ots18	20021732	G	T	TGCAGGAGGCCTTTTCCCTTTTGGTAGTCCGTCATTGTAAATAAGATTTTTTTCTTAACTGAACAAAACCATGGTCTTTTTTTCATTGTACTGC
12380	52	12380_52	Ots18	20033828	G	T	TGCAGGTGTGTTTGTGTGTGGGTGTCAGGAGGACTTTTGTTTTATCATTCTTGACGTCATAGCTCGGTATGGTAACCAAGATGGTGTTTGGTGA
30155	41	30155_41	Ots18	22541865	G	A	TGCAGGTCTTTGAAACCAGACTAAAAGTCCCATTCTGAGGTGATTGCTGCACTATTTGTGCCAGAGATGAGACCACTAGGAGCTGGATAGAAGA
39338	19	39338_19	Ots18	23275214	A	C	TGCAGGTATAAATCCCTGGATCAAGAAGCCTTTGTTTGCCAAAATCATGTCTCCAGACATGAAGATCTTCTCAAACCCTGACTTCTGGACAATG
64558	76	64558_76	Ots18	23548427	C	G	TGCAGGATGATGAGGACGACACAGACAAGAAGGTAACACACAGCACACACACACACAGCCCGCGTGCGCGCGCGCACACACAGACACAGACACA
64558	73	64558_73	Ots18	23548430	G	A	TGCAGGATGATGAGGACGACACAGACAAGAAGGTAACACACAGCACACACACACACAGCCCGCGTGCGCGCGCGCACACACAGACACAGACACA
113022	89	113022_89	Ots18	26221949	G	A	TGCAGGCGCCTGTTCCGCCACAAGGAGTTGCTAGAGCATGATGAGCCAAGTAAAGCCCCCTGGACAAACCCTCCCCTAACTCGGACTACGCTGG
49516	45	49516_45	Ots18	28074376	G	T	TGCAGGCTGCTAAATTGAAAAACATCTGAAGCCATGTTTGGTGCCGTCTGTAGACCAATTAGAGCTATGTCCATCACTCAAAGGAATTGTCCAC
3815	42	3815_42	Ots18	28087165	T	A	TGCAGGCTACTCTCTCCACTGAGTGCGTTTCTACTTCTTGACTATTACCGTTTTAAGATGACCTTCCTCCTGGAGAGCTACTGGGTCTGTAGGG
84694	90	84694_90	Ots18	28552154	C	T	TGCAGGATGGTCTGAGATGAGCCACGCGGACAGATGATGAAACTGTGGGTTTGCGCAACCGAGGAAATTTCTGAGCCAGCTGTTATAAACTGTC
4812	64	4812_64	Ots18	29253609	C	A	TGCAGGGACAGGGGCTGGAATTAAAAATTAAAAATACAATAAAAATATAGAACAAAACACACATCACGATAAGAGAGACACCACAACACTACAT
51904	55	51904_55	Ots18	30070713	A	G	TGCAGGCGCTACACAAAACGCTGAAATAAAATATTAAACATGCATTACCTTAGACAAGCTTCTTCTGTTGGCACTCCAATATGTCCCATAAACA
51134	58	51134_58	Ots18	30125596	C	T	TGCAGGGTTGAAATATGCTACTCTCATTGTTTACTGTTGTGCTATCATCAGATAATAGCATCTTATGCTTTCGCCGAAAAGCCTTTTTGGCTGG
73338	51	73338_51	Ots18	30795180	G	A	TGCAGGACCACAGTCTTTTCACCAGCTCCTCAAAATTGTTGAAGAAGTAGTATCTTGGGGGCTTGTATAAACACGGATGACGGCGCTGAATGGG
111381	85	111381_85	Ots18	30807430	T	C	TGCAGGCTCATCCTGACATAACCCTCCAGCATGACAATGCCACCAGCCATACTGCTCATTCTGAGGCGTGTACTCTGGATTCAGACGGCCCAGG
13683	51	13683_51	Ots18	31318575	G	C	TGCAGGCAGCGCATGGGGGGAAGACACAGCAGAGGAGCACACCTGGGAAAAGAGCCAAGAGACACCGAGTCGGTGATCCGATCAGATGGGATTA
52964	60	52964_60	Ots18	31439506	A	T	TGCAGGAGGACTGGGGTACTGCACTCTACTCCACACATCTGTTCTGTCACTGCAGCCTGAAGTCCTAAACCCATCACTGACAAAATATAACCCT
4277	6	4277_6	Ots18	32089257	A	C	TGCAGGATCCCACTGGAACATATCGAGGTGGAGAGTGAGTTTCTGAGTGGTGCCGTGCTTCACTACTCAAAAGGGGGGTCTTAAAACCCACCAG
71896	93	71896_93	Ots18	32165628	C	T	TGCAGGCGGTCACTGAGTCCGATGTGCTGATGGAGCTCCTTAAACTTCACCTCGAAAAAATGATATGGGTCAGATGGTTTAGACCCTTTCTTCC
71896	53	71896_53	Ots18	32165668	G	A	TGCAGGCGGTCACTGAGTCCGATGTGCTGATGGAGCTCCTTAAACTTCACCTCGAAAAAATGATATGGGTCAGATGGTTTAGACCCTTTCTTCC
67867	61	67867_61	Ots18	32655914	A	T	TGCAGGAAGGGTACCACATGAGCGAGAAGGATGTCTTCCCTGTAATGCACAGCATTGAGATAGCTACACCTATGATACACCGCCCCAGACCATG
12681	14	12681_14	Ots18	33313021	C	T	TGCAGGGAGAAACTCTGTAGCGGGGCAGGGGAAAAAGAGGGAAAGGCATCAGGGATAGTTGCGTTAGAAGAGGTGGGGGATGAGGACATTTTGG
12681	51	12681_51	Ots18	33313058	G	T	TGCAGGGAGAAACTCTGTAGCGGGGCAGGGGAAAAAGAGGGAAAGGCATCAGGGATAGTTGCGTTAGAAGAGGTGGGGGATGAGGACATTTTGG
37377	81	37377_81	Ots18	33750611	G	A	TGCAGGATGTTCACCATCATAATGCCTGACTCCCTGTGTCCAGTGTAGCATTAGATTAATAACACAAGTAGGTGATGAGAGGGAGAAAACCTGA
57773	60	57773_60	Ots18	33750748	T	G	TGCAGGGATAAGCACATATACCAGCAGTCATCCCTGCTCAATTACCTTGCAGCATTTTAATTATCGGTCATTGCTCCCATCACTTGAGAAAAAA
11725	55	11725_55	Ots18	34996240	G	A	TGCAGGGCCTGGCTGGCCCTCTGGACTACACTACCCATACTGCCCCCTGGGGGGCGCTGCCCACTGGGACTTGCTCTGTGACCTGCTGCACAAC
82072	11	82072_11	Ots18	35234099	C	A	TGCAGGGACAGCACAAAGTGCTCACAGCCTCCCACTTAACTGTGTCTTGCATTAGTGACAGGTCGCCAATCTAAAGAGGATGGGATATCTGAGG
82072	92	82072_92	Ots18	35234180	G	A	TGCAGGGACAGCACAAAGTGCTCACAGCCTCCCACTTAACTGTGTCTTGCATTAGTGACAGGTCGCCAATCTAAAGAGGATGGGATATCTGAGG
59869	23	59869_23	Ots18	36027030	G	A	TGCAGGCTGTCTCGTCATTGTTGGTAATCTGGCCTACTACTGTTGTCACGTTCGTCGTAATGAGTAGACCAAGGCACAGCATGAATAGAGTTCC
69662	79	69662_79	Ots30	1055871	G	C	TGCAGGCAGCCTTCAAGCTGCTGTCGCCCACCGGGGGGCGCATGTCTGTCTTCCAGACCCAGCTGCCCAAACTGGGTGTGGGGGCCCTCAAGTC
65325	42	65325_42	Ots30	1422172	C	T	TGCAGGGGGCATTGGTGAGCTATGGCCCGGTTATGAGACTCGCGGAATTTCTGTCAACCCCACAGGTAATTCCTCCAGCACTGATGCTGTCAGA
60536	81	60536_81	Ots30	7456389	A	G	TGCAGGTTTTGTCTTGTTCCCGGTTTGTTAAAGGGACGTCCCCAAGAAAGATTTTTAAACGTTGTGCCATGGTCCCCTGGAAGTTTTTGTCTAG
56523	57	56523_57	Ots30	8193032	C	T	TGCAGGTTATTGAAAGTGCTGCTACAGTTTGCCTTCGGTGAAGGATAGTTTACAAGGTCTGCTATTTATCCGCAGAAAATAAAATCGCATTCAC
16063	50	16063_50	Ots30	8936095	C	A	TGCAGGAAGGGTACCACATGAGGGAGGAGGATGTCTTCCCTGTAACGCACCGCGTTGAAATTGCCTGCAATGACAACAAGCTCAGAACGATGAT
84574	27	84574_27	Ots30	9955182	A	G	TGCAGGCTCTCCTTCACTGAAGCCAATATGAGTAAAACATTTAAACGTGTTAACCCTTGCAAGGCTGCAGGCCCAGACAGCATCCCTAGCCGCG
84574	53	84574_53	Ots30	9955208	C	A	TGCAGGCTCTCCTTCACTGAAGCCAATATGAGTAAAACATTTAAACGTGTTAACCCTTGCAAGGCTGCAGGCCCAGACAGCATCCCTAGCCGCG
37503	48	37503_48	Ots30	10032038	G	C	TGCAGGGATGCCACCATCACTTTTGACCAACTGGTGGATTTGTCCATCGGGTTGGATAACCTGCTGGTCACCCTCGGACGTCCAGAGAGGGGTC
19443	79	19443_79	Ots30	10032161	T	A	TGCAGGCTAACTCCCATCGGACGTCCTCGAGCAGGCTGCATTGGAAGTGGTCGATAAGGGCCCTGTCGTTCCATCCTGCTCCGGCGGCCAAGGT
62758	43	62758_43	Ots30	10734321	T	C	TGCAGGAAGGTTACCACGAGGGAGGAGGATGTCTTCACTGTAATGCACAGCGTTGAGATTGCCTTCAATGACAACAAGCTCAGTCCGATGATGC
74042	64	74042_64	Ots30	11545404	G	A	TGCAGGGGTAAAAAGACAACGACAGGCACCGTCAGAGTCCGAGCCCCTTCTGCCCTGCCCAGCCGCTGCCCAGTCCAGAGTCCTACAGTAGTAC
74702	11	74702_11	Ots30	12828398	C	T	TGCAGGTTGTTCTTGTAGAGTGATTTCAATAAAGAAAGTTCCATCTTCCCAATGTGCAGCTCAAGATGCGGGTAGAAAGTGGATATCTCCGGTT
74702	68	74702_68	Ots30	12828455	C	T	TGCAGGTTGTTCTTGTAGAGTGATTTCAATAAAGAAAGTTCCATCTTCCCAATGTGCAGCTCAAGATGCGGGTAGAAAGTGGATATCTCCGGTT
63814	28	63814_28	Ots30	13471646	G	A	TGCAGGAGGAGGAAGTCTTCCCTGTAACGCACAACGTTGAAATTGCCTGCCCCAGACCATGACGGACCTTCCACCTCCAAATCCAAATACCGCT
51649	54	51649_54	Ots30	13552304	A	G	TGCAGGCTGACCTCGGTAGTCAGTTGAACGGTGTTTCCTTCGACACATTGATGCAGCTGGCTTCCGGTTTAAGATGCGCGGTTTGGCGGGTCAT
51649	74	51649_74	Ots30	13552324	T	A	TGCAGGCTGACCTCGGTAGTCAGTTGAACGGTGTTTCCTTCGACACATTGATGCAGCTGGCTTCCGGTTTAAGATGCGCGGTTTGGCGGGTCAT
50062	17	50062_17	Ots30	14145344	G	T	TGCAGGCATGAATATTTGAAACAAATACAGGCGAAGAAAATTAGAATGTCTTGAACATAAAAATATTTGTCTTCGAGGAAAGTGGTAATATTAT
31724	63	31724_63	Ots30	14492899	A	G	TGCAGGAGCATTTAGACCCAGTGTGTAATGGATACTGTAAAGTGAACATCAGCTACTAATCTGACTTTGCTCCATTCTGTCGCCATTCAAATAT
31724	52	31724_52	Ots30	14492910	C	A	TGCAGGAGCATTTAGACCCAGTGTGTAATGGATACTGTAAAGTGAACATCAGCTACTAATCTGACTTTGCTCCATTCTGTCGCCATTCAAATAT
24697	47	24697_47	Ots30	14626514	A	T	TGCAGGTACCTGAAAATAACTTAAATAGAACGTTCCCAATAATTCTTAAGAACATAGAAAGAATGTTCCCAATAATGCTCATGAACGCTGCAAG
41672	49	41672_49	Ots30	14656393	C	T	TGCAGGAGGTGAAAGATGCCATCAGGAAGAGGAGGAACAACAAAGCCACCGGCCCTGATGGGATTCCAGCAGAAATCCTGAAGGAATACATACG
77680	11	77680_11	Ots30	15035402	A	G	TGCAGGTGCCCAGCCCGCCACAAGGAGTCGCTAGAGAGCAATGAGCCAAGTAAAGCCCCCCCGGACAAACTCTCCCCAACCCGGATGACGCTGG
63750	23	63750_23	Ots30	15348248	G	T	TGCAGGTGATTTCAATGAAAAGTGTCCCTTCTCCACGTTCAGACACATTGTCAAAAGTAGTGGAAATGGAAAAATAACCAATCTCTCCCAGTCC
5585	19	5585_19	Ots30	15394094	T	G	TGCAGGGAGTGGGGTCACGGCCAGGGTCACCATTGTAGAGCAGCCCTTGCTCAAGGGCACGGCGACTGATTGTTCACCTTGTCAGTTACGGTAT
62821	10	62821_10	Ots30	15820316	C	T	TGCAGGCTGATCCCCAGTCGTCAGTTGAACAGTGTTTCCTCCGACACATTGGTGCCGCTGGCTTCCTAGACTTGGGTGAGTCTATGACTGGGCC
50525	38	50525_38	Ots30	16271819	T	C	TGCAGGCAACATGTTGCCTTGAGCGCAACGCAGGGGCTCTAGCTAGCTAAAGGAGTCTTTCCATCCCTCCATCTACCATCCCTCCCTCTCTGGC
74901	81	74901_81	Ots30	16462509	A	G	TGCAGGTTAATTTAATTGTTCAAATTTCTGAGTCTGCTCTGTTTTATGTTTGCACCTGCACCCCTGACGGGTGTCCTACGAAGCAGGTTTGAAG
86936	67	86936_67	Ots30	16721435	C	A	TGCAGGATGTGGCAGACCGATGCTCAAGTATATTTCAATCCATTATTGTTTTCTCCTCATTTGGCAGACAAAAATGTTTGCCAGTGTTTACGTT
36555	6	36555_6	Ots30	17144358	T	C	TGCAGGCGCCCGGCCCACCACAAAGAGTCGCTAGAGCGCAATGAGCCAAGCAAAGCCCCCCCTGGCCAAACCCTCCACTAACCTGGTCGACACT
5925	72	5925_72	Ots30	17200614	C	G	TGCAGGTCAGCTCGCGGTTCAGAACAATTATATTGCGGGTCAGAAACGTTAAATAAAATGTTAAAACATTTACAAACCCAGGAGCTTGTTGTGT
74210	34	74210_34	Ots30	18520008	A	G	TGCAGGCCCCACCAAAGTAAGTCCACTAGTCCAGACAACATCTCTACACTAAACCATGGCCATACTGCATTGGATCAGCTGTACCATGAAAATA
46440	55	46440_55	Ots30	18660810	G	A	TGCAGGGAATACAAGTAAGGCCAACGTCTTTAATTTACGATATACTGTAGGCTTAGCATTGTGTGTATTTCTACTTTGTGTTAAAATTGTATCA
6728	57	6728_57	Ots30	18943367	T	C	TGCAGGAGGCCTTTTGGTAGGCCGTCATTGTAAATAAGAATTTGTTTTTAACTGACTCGCCTAGTTAAATAAAGGTTTAAAAAAAGAATAAAAA
69506	44	69506_44	Ots30	19580942	G	A	TGCAGGTAGGTTTTGGCGGGTAAGATGTGTATTTCACCAGCCACGTTGGAGGTTGGTCAGGGCTCCATAGTGCACGCATTTCACTCGCATTTGT
18183	56	18183_56	Ots30	19754866	T	A	TGCAGGTCAGAAAGGCTCCATGAAAACTCCAGAAGGGTTCTCAGGGCTTGGTCATGATGCTCGAGCAGGGCGCCTTGGCCAACAAGGGTTTGGT
18183	83	18183_83	Ots30	19754893	G	A	TGCAGGTCAGAAAGGCTCCATGAAAACTCCAGAAGGGTTCTCAGGGCTTGGTCATGATGCTCGAGCAGGGCGCCTTGGCCAACAAGGGTTTGGT
13517	92	13517_92	Ots30	19980379	C	A	TGCAGGAATTTGTAGTCAAGCTGAGGTCTTCTCTGTTGCTAATTAGCATTATGATTTTTTGAGAGTAAATTGAGGTGAATTTATTGATAAAACT
35913	79	35913_79	Ots30	20211743	C	T	TGCAGGTCAAGACCCAATCAGGACCCATACAATACCCATACATATAGGAACCATACAAGATCCATACATACATGACCCATACAAGCAGTGTACA
3838	17	3838_17	Ots30	21746156	A	G	TGCAGGCTCATCCTTACGTGACCCTCCAGCATGACAATGCCACCAGCCATATAGCTCATTCTGTGTGTGATTTCCTGCAAGACAGGAATGTCAG
52430	11	52430_11	Ots30	21762412	G	A	TGCAGGTTAGCGCTCCATTTTACTACCAGCAGGTTAGCACTCAATTTTGAATTCCATTAAAAAGAAACAATTCAGTCCTCAGGGGTTTTGCTTT
52430	15	52430_15	Ots30	21762416	C	T	TGCAGGTTAGCGCTCCATTTTACTACCAGCAGGTTAGCACTCAATTTTGAATTCCATTAAAAAGAAACAATTCAGTCCTCAGGGGTTTTGCTTT
22498	82	22498_82	Ots30	21770671	C	G	TGCAGGCGCTACACAAAACGCAGAAATAAAATATAAATCATGCCTTACCTTTGACGAGCTTCTTTTGTTTGCACTCCAATGTCCCATTAACATC
22498	83	22498_83	Ots30	21770672	C	T	TGCAGGCGCTACACAAAACGCAGAAATAAAATATAAATCATGCCTTACCTTTGACGAGCTTCTTTTGTTTGCACTCCAATGTCCCATTAACATC
25127	35	25127_35	Ots30	21946143	T	C	TGCAGGCTGCAATGTTTTAATTTGTTGGCATTATGTAGGCAATGGCAATAATAGTTACTTTTTAGGTTAACATTTTAGATTTTTATTTACCACT
81885	65	81885_65	Ots30	24026581	G	T	TGCAGGTGATATGGCTCCTGGCTTTGTTTTGCTTACAAACAAGCCTCACTATCAGTTTTGGAAATGTATCTGTCACTCGTGGTCTGAACAAGGC
45662	51	45662_51	Ots30	24670322	G	T	TGCAGGGAAAACAGTATCAGAGGAGGCCTATACAGAGGATAAGTAGTGCATGTGGGGTCATCGTGGTGACCTTGTGTATGTATGCATTTGTGTA
4708	50	4708_50	Ots30	24807871	C	T	TGCAGGTTTTGGTAGCAGACCGTGTCGGTGGCACTGTATTGTCCTCAAAGCGAGCAAAGAAGTTGTTTAGTTTGTCTGGGAGTAAGACATCGTG
51654	79	51654_79	Ots30	24865362	C	T	TGCAGGCCAACTCCCGACGGACGTTCTCGCACAAACTGCGGTCGGTAGTGGTCGATCAGGGGCCTGTCGCTCCATCCCACGCTGGCAGCCAGGG
53483	20	53483_20	Ots30	25196530	G	A	TGCAGGGGAACTTTTTTGTTGTTGTTGAATTTTGTTGCATTATTTTAGTTTCAAATGTACATTAATGGGAATTTTATATGGAAAATATTTGTTT
19050	90	19050_90	Ots30	25359604	A	G	TGCAGGACAGTGGAGTGCCGGAGGTCCCTCCCCCCCTCTGGACATCGAGGGGTCCCCGGCGTATACGATCCGGGCCATTCTGGACTCAAGACGC
18666	60	18666_60	Ots30	25996951	G	A	TGCAGGACCTTTTCATCCCCCCGCCCCCCGAGGAACCATACACCCCCAGGTACACACACAGCTGCCTCACTTTGACATAATGTATACCTTACTT
107446	14	107446_14	Ots30	26270032	G	A	TGCAGGAGCGAGTCGTTGCTTTGATGTTTACAGAGAACGGTAGGGTGTTGTCCAGGGTCACGCAAAGGTTATTTGCACTCTGGGAAGGCGACAC
10030	84	10030_84	Ots30	34384846	A	G	TGCAGGCGCCCGTCCCACCACAAGGAGTCGCTAGAGCGCGATGAGCCCGTCCGAACCCGTCCAAACCCTCCCAGAACCCGGACGACGCTGGGAC
68166	57	68166_57	Ots30	34485459	G	A	TGCAGGCTCATCCTGACATGACCCTCCAGCATGACAATGCCACCAGCCATGCAGCTCGTTCTGTGCATGATTTCCTGCAATCAGGAATGTCAGT
